# Inducible, but not constitutive, pancreatic *REG/Reg* isoforms are regulated by intestinal microbiota and pancreatic diseases

**DOI:** 10.1101/2024.10.18.619139

**Authors:** Yixuan Zhou, Macy R. Komnick, Fabiola Sepulveda, Grace Liu, Elida Nieves-Ortiz, Kelsey Meador, Ornella Ndatabaye, Aliia Fatkhullina, Natalie J. Wu-Woods, Paulina M. Naydenkov, Johnathan Kent, Nathaniel Christiansen, Maria L Madariaga, Piotr Witkowski, Rustem F. Ismagilov, Daria Esterházy

## Abstract

The *REG*/*Reg* gene locus encodes for a conserved family of potent antimicrobial but also pancreatitis-associated proteins. Here we investigated whether *REG/Reg* family members differ in their baseline expression levels and abilities to be regulated in the pancreas and gut upon perturbations. We found, in human and mouse, pancreas and gut differed in *REG*/*Reg* isoform levels and preferences, with duodenum most resembling the pancreas. Pancreatic acinar cells and intestinal enterocytes were the dominant REG producers. Intestinal symbiotic microbes regulated the expression of the same, select *Reg* members in gut and pancreas. These *Reg* members had the most STAT3-binding sites close to the transcription start sites and were partially IL-22 dependent. We thus categorized them as “inducible” and others as “constitutive”. Indeed, also in models of pancreatic-ductal adenocarcinoma and pancreatitis, only inducible *Reg* members were upregulated in pancreas. While intestinal *Reg* expression remained unchanged upon pancreatic perturbation, pancreatitis altered the microbial composition of the duodenum and feces shortly after disease onset. Our study reveals differential usage and regulation of *REG*/*Reg* isoforms as a mechanism for tissue-specific innate immunity, highlights the intimate connection of pancreas and duodenum, and implies a gut-to-pancreas communication axis resulting in a coordinated *Reg* response.
