## Supplementary material for "Inducible, but not constitutive, pancreatic *REG/Reg* isoforms are regulated by intestinal microbiota and pancreatic diseases": Table 2

### Sheet: AP_LC_Sig_taxa_Absolute
	d__Bacteria;p__Firmicutes;c__Bacilli;o__Erysipelotrichales;f__Erysipelotrichaceae;g__Turicibacter	d__Bacteria;p__Firmicutes;c__Clostridia;o__Clostridiales;f__Clostridiaceae;g__Clostridium_sensu_stricto_1	d__Bacteria;p__Firmicutes;c__Clostridia;o__Lachnospirales;f__Lachnospiraceae;g__Lachnospiraceae_NK4A136_group	d__Bacteria;p__Firmicutes;c__Clostridia;o__Lachnospirales;f__Lachnospiraceae;g__Marvinbryantia	Treatment	Location	Cage
AP_1	53.7432	20.0098	0.950236	1.40708	ctrl	LC	6138532
AP_2	250.062	175.654	21.3468	0	ctrl	LC	6138532
AP_3	29.4148	32.3176	11.4176	0	ctrl	LC	6138532
AP_4	820.363	118.005	69.2146	0	ctrl	LC	6138532
AP_5	2.32252	0.360391	6.56712	0	ctrl	LC	6138531
AP_6	70.4921	1.30945	18.7688	1.63681	ctrl	LC	6138531
AP_7	667.078	598.945	15.0322	5.85669	ctrl	LC	6138531
AP_9	20612.7	8460.99	237.006	71.2389	Cerulein	LC	6138533
AP_10	258.878	2146.89	22.7922	17.0091	Cerulein	LC	6138533
AP_11	319.687	1260.55	31.3583	8.0191	Cerulein	LC	6138533
AP_12	24645.8	24010.8	146.762	82.826	Cerulein	LC	6138534
AP_13	13172.4	6374.99	84.4799	75.8153	Cerulein	LC	6138534
AP_14	33694.6	26508.3	58.0748	67.4417	Cerulein	LC	6138534
AP_15	702.185	3818.07	48.2933	31.3907	Cerulein	LC	6138534

### Sheet: AP_MS_Sig_taxa_Absolute
	d__Bacteria;p__Firmicutes;c__Bacilli;o__Erysipelotrichales;f__Erysipelotrichaceae;g__Turicibacter	d__Bacteria;p__Firmicutes;c__Clostridia;o__Clostridiales;f__Clostridiaceae;g__Clostridium_sensu_stricto_1	d__Bacteria;p__Firmicutes;c__Clostridia;o__Lachnospirales;f__Lachnospiraceae;g__Marvinbryantia	d__Bacteria;p__Firmicutes;c__Clostridia;o__Clostridia_UCG-014;f__Clostridia_UCG-014;g__Clostridia_UCG-014	d__Bacteria;p__Actinobacteriota;c__Coriobacteriia;o__Coriobacteriales;f__Eggerthellaceae;__	d__Bacteria;p__Firmicutes;c__Bacilli;o__RF39;f__RF39;g__RF39	d__Bacteria;p__Firmicutes;c__Clostridia;o__Clostridia_vadinBB60_group;f__Clostridia_vadinBB60_group;g__Clostridia_vadinBB60_group	Treatment	Location	Cage
AP_18	6.00727	25.3457	2.33159	1.42638	0	0.877774	0	ctrl	MS	6138532
AP_19	19.4326	7.08718	0	4.11514	0	3.88652	0	ctrl	MS	6138532
AP_20	6.81453	0.981292	0	1.52645	0	0.327097	0	ctrl	MS	6138532
AP_21	86.7799	21.0295	0	18.6337	0.266196	4.25914	0	ctrl	MS	6138532
AP_22	0.395955	0	0	0	0	0	0	ctrl	MS	6138531
AP_23	3.29783	0.659565	0.800901	1.1778	11.8722	0.282671	0	ctrl	MS	6138531
AP_24	18.5052	180.611	2.52275	1.08765	1.28403	1.08765	0.317232	ctrl	MS	6138531
AP_26	48.5242	88.9273	11.5727	28.4242	29.0333	0	1.82727	Cerulein	MS	6138533
AP_27	41.0699	166.682	10.1361	7.9587	5.25575	0	0.600657	Cerulein	MS	6138533
AP_28	28.1282	33.4663	9.58137	4.79068	9.37605	0	0	Cerulein	MS	6138533
AP_29	21.6051	140.324	12.2211	4.34042	1.74587	0	1.18816	Cerulein	MS	6138534
AP_30	52.3795	137.753	16.9628	8.20178	10.4386	0	0.372808	Cerulein	MS	6138534
AP_31	39.1391	84.3182	16.2677	11.3552	8.05332	0	0.644265	Cerulein	MS	6138534
AP_32	55.1572	187.626	18.8425	9.13578	4.2253	0.228394	1.82716	Cerulein	MS	6138534
