## Supplementary material for "Inducible, but not constitutive, pancreatic *REG/Reg* isoforms are regulated by intestinal microbiota and pancreatic diseases": Table 3

### Sheet: LC_ctrl-vs-cerulein4w_genera
	we.ep	we.eBH	wi.ep	wi.eBH	rab.all	rab.win.Cerulein.4wk	rab.win.Ctrl	diff.btw	diff.win	effect	effect.low	effect.high	overlap
Acetatifactor	0.167487	0.306033	0.0953683	0.213417	-2.08644	-3.82987	-0.0862537	3.0104	4.49699	0.619245	-2.37572	8.05175	0.214844
Acutalibacter	0.3944	0.534415	0.358803	0.508189	-2.90753	-4.03417	-1.70344	1.75722	4.67889	0.350124	-2.96	4.94006	0.324219
Adlercreutzia	0.108138	0.237246	0.0548295	0.157862	-0.753977	0.572427	-2.96463	-2.9001	4.80465	-0.580613	-7.04912	1.89384	0.179688
Akkermansia	0.104573	0.234378	0.0550869	0.163561	-0.461842	3.1149	-1.95002	-4.6294	5.05352	-0.810363	-7.97404	2.7261	0.199219
Alistipes	0.363052	0.514406	0.354571	0.506055	-3.06449	-2.11902	-4.18799	-1.82809	4.53212	-0.33891	-5.82446	2.85792	0.341131
Anaerobacterium	0.645368	0.768415	0.796269	0.878221	-0.0432726	-0.035932	-0.0717023	-0.365675	4.43484	-0.0793967	-6.32539	3.64479	0.460938
Anaerostipes	0.193702	0.331217	0.191686	0.320183	-3.93229	-5.23193	-2.41844	2.98594	4.85406	0.529068	-2.46154	5.59942	0.267057
Bifidobacterium	0.0427736	0.149893	0.0512614	0.155357	8.50924	8.96284	7.35852	-1.52015	1.70668	-0.802719	-9.01433	1.66431	0.187135
Bulleidia	0.425433	0.557862	0.412271	0.538864	-4.49607	-3.78224	-5.00428	-1.50185	4.30348	-0.30692	-4.66748	2.67019	0.359375
Clostridium XlVa	0.761609	0.851433	0.864968	0.915537	0.676377	0.561162	0.775088	-0.0644441	4.47639	-0.020999	-4.01618	6.26549	0.490234
Clostridium sensu stricto	0.417606	0.595811	0.438565	0.61823	5.99629	5.77459	6.46479	0.611965	2.42415	0.268365	-2.41497	3.97064	0.37037
Cutibacterium	0.574181	0.702566	0.605092	0.72498	-4.24334	-4.64623	-3.58808	0.971185	5.24562	0.156174	-3.28079	4.13046	0.417969
Dorea	0.342963	0.484385	0.32846	0.462548	-4.33183	-5.07617	-3.03119	2.14269	4.47431	0.419427	-3.12325	4.74998	0.318359
Dubosiella	0.381398	0.558013	0.504201	0.664527	10.1467	10.2888	9.78276	-0.441547	1.6497	-0.227049	-6.05072	2.3121	0.373047
Duncaniella	0.00428584	0.0496456	0.00631556	0.0474437	8.03789	8.84176	7.06892	-1.66415	1.26252	-1.25128	-9.10509	0.744873	0.0976566
Faecalibaculum	0.800054	0.871607	0.630082	0.762	9.86325	9.75548	10.0595	0.277921	1.42986	0.166194	-4.25643	3.79638	0.417154
Flavonifractor	0.445363	0.57439	0.396735	0.52813	-4.56356	-5.17854	-3.25923	1.93059	4.84251	0.360779	-3.29179	4.98724	0.359375
Hungatella	0.436803	0.571168	0.442994	0.572586	-4.51945	-5.11519	-3.68333	1.59795	4.67884	0.303621	-2.93225	5.82287	0.367188
Kineothrix	0.115283	0.262071	0.105081	0.234457	0.700813	1.31838	-2.87925	-3.00163	5.02693	-0.571728	-10.6934	1.95399	0.243665
Lachnospiracea_incertae_sedis	0.0142089	0.0724665	0.00256774	0.0253598	-0.497499	-3.87972	1.26942	4.79241	4.05417	1.13412	-0.915459	16.7419	0.0585944
Lactobacillus	0.322377	0.515206	0.722333	0.815493	7.40859	7.4362	7.37094	0.0981555	1.39865	0.0494476	-3.08783	8.38238	0.460938
Limosilactobacillus	0.0725508	0.185801	0.126616	0.245043	-4.3355	2.45084	-5.78074	-7.05592	8.21516	-0.804804	-11.8577	1.97632	0.22807
Marvinbryantia	0.564362	0.702693	0.686808	0.792009	-3.16371	-3.32108	-2.81669	0.121831	4.26614	0.0190888	-4.13013	5.11657	0.488281
Monoglobus	0.0016417	0.021193	0.000577894	0.0102291	-0.162791	2.25847	-1.56875	-3.90377	1.97812	-1.90659	-15.8873	-0.0959823	0.0156275
Muribaculum	0.780538	0.862995	0.646043	0.768319	7.91381	7.59327	8.06971	0.284263	1.44006	0.16092	-4.20659	3.69712	0.435547
Olsenella	0.181011	0.36213	0.283836	0.460621	4.75184	5.12388	4.46483	-0.934316	2.42621	-0.386067	-6.55325	2.0901	0.324219
Oscillibacter	0.134284	0.273068	0.0939503	0.210693	-2.91773	-4.68154	-0.910093	3.07353	4.48107	0.614254	-1.85527	7.83449	0.214844
Paraeggerthella	0.640622	0.753523	0.724795	0.818284	-1.73473	-1.59155	-1.81232	0.641392	4.58998	0.112222	-3.18052	5.47382	0.452242
Paramuribaculum	0.0137254	0.0881341	0.0276855	0.106406	6.64724	7.06846	4.72926	-2.31746	2.05977	-1.00444	-12.6772	0.809044	0.14425
Parasutterella	0.0395507	0.147716	0.0979324	0.232496	5.00688	5.40697	1.73841	-3.61567	6.2556	-0.716005	-18.8217	1.34798	0.240234
Pseudoflavonifractor	0.620515	0.737956	0.66507	0.777079	-4.09113	-3.96066	-4.25997	-0.0436415	5.09556	-0.0136019	-3.72441	3.39758	0.496094
Romboutsia	0.163843	0.340161	0.145423	0.291258	0.523601	-0.195454	0.901724	1.5293	3.38209	0.424888	-2.37268	8.36193	0.25731
Schaedlerella	0.0613138	0.165596	0.0321496	0.107798	-2.18964	-4.6063	0.0122219	4.15127	4.58839	0.790293	-1.74819	9.84483	0.166016
Senegalimassilia	0.477639	0.61677	0.167092	0.314219	1.52783	2.3345	1.21792	-1.02054	1.69552	-0.485642	-6.58033	6.69319	0.280702
Staphylococcus	0.184843	0.329788	0.136395	0.267629	-3.7798	-5.07964	-1.32004	3.48607	5.00816	0.625882	-3.21337	6.56282	0.228516
Turicibacter	0.0151154	0.088957	0.00228851	0.0239994	5.3599	2.35557	6.11794	3.90226	3.24792	1.08215	-0.101254	12.2289	0.0604295
Tyzzerella	0.560856	0.685589	0.592705	0.714384	-4.47998	-4.7037	-4.10388	0.451991	5.26889	0.071263	-3.26554	4.44508	0.470703

### Sheet: LC_ctrl-vs-cerulein8w_genera
	we.ep	we.eBH	wi.ep	wi.eBH	rab.all	rab.win.Cerulein.8wk	rab.win.Ctrl	diff.btw	diff.win	effect	effect.low	effect.high	overlap
Acetatifactor	0.0498353	0.103126	0.0448487	0.0998884	-3.12664	-4.86022	0.643191	4.82693	4.51739	0.954923	-1.36387	12.0198	0.163743
Acutalibacter	0.365921	0.469087	0.265269	0.375314	-2.67624	-3.26275	-1.0022	2.08993	4.4276	0.380661	-3.77038	6.03401	0.296296
Adlercreutzia	0.250052	0.367273	0.245327	0.370565	-0.77702	-0.102637	-2.34697	-2.0146	4.24422	-0.436609	-7.041	2.70585	0.290448
Akkermansia	0.00033328	0.00192553	0.000156614	0.00111737	2.78849	6.48385	-1.47192	-7.53098	2.98011	-2.50223	-16.9496	-0.546495	0.000137056
Alistipes	0.0543915	0.117347	0.0264654	0.0742134	-1.29661	1.1595	-3.72343	-4.43479	4.9483	-0.848294	-8.49877	1.49813	0.148438
Anaerobacterium	0.168348	0.268911	0.12661	0.230374	-1.76713	-3.40132	0.575079	2.69489	4.66256	0.543146	-2.37145	9.21423	0.236328
Anaerostipes	0.141821	0.235423	0.151265	0.245402	-3.54432	-4.85465	-1.77101	3.23906	4.51931	0.619899	-2.24847	7.03393	0.240234
Bifidobacterium	0.00250624	0.0120923	0.00433299	0.0184128	9.16382	9.97224	8.00613	-1.99016	1.56887	-1.27471	-11.9696	0.375654	0.0721253
Bulleidia	0.460594	0.555507	0.519109	0.598765	-4.57312	-4.70727	-4.37572	0.359716	4.29674	0.0684182	-3.82649	4.24408	0.457031
Clostridium XlVa	0.274025	0.399127	0.295697	0.427668	0.640501	-0.604634	1.49404	1.87587	4.73999	0.337745	-2.65329	6.52889	0.329435
Clostridium sensu stricto	0.450675	0.569714	0.633796	0.701881	6.9899	6.40234	7.05782	0.382435	2.83186	0.135945	-3.62658	4.99079	0.419922
Cutibacterium	0.39968	0.492157	0.376402	0.467594	-4.22989	-4.84286	-3.03919	1.82505	4.70012	0.324621	-3.35033	4.96774	0.341797
Dorea	0.274853	0.377078	0.256022	0.35313	-3.84435	-4.90335	-2.4053	2.53383	4.68254	0.459026	-3.26126	5.77397	0.28655
Dubosiella	0.377579	0.50171	0.536877	0.62742	10.5866	10.6344	10.4255	-0.472841	1.77105	-0.240904	-5.67183	2.45575	0.389864
Duncaniella	0.0173373	0.0563391	0.0205565	0.0634232	8.47034	9.08723	7.80298	-1.32286	1.21132	-0.990201	-7.89651	1.04262	0.148148
Faecalibaculum	0.776992	0.821312	0.557766	0.650266	10.2653	9.74175	10.652	0.608301	2.26933	0.260277	-4.66698	5.00004	0.404297
Flavonifractor	0.383266	0.472814	0.3437	0.438656	-4.02513	-4.77574	-2.65846	2.0347	4.80555	0.374657	-2.97834	4.4222	0.337232
Hungatella	0.367768	0.468178	0.37794	0.476736	-4.15542	-4.74306	-3.17593	1.68969	4.63363	0.320946	-3.22773	5.6431	0.341797
Kineothrix	0.522226	0.618462	0.762323	0.807401	-0.785949	-0.453108	-2.38468	-0.786232	5.27909	-0.134276	-6.8482	2.96983	0.457031
Lachnospiracea_incertae_sedis	0.0103224	0.0303415	0.00259081	0.0115731	-0.706999	-3.61452	1.95901	5.33062	3.67677	1.42331	-0.757346	19.078	0.050782
Lactobacillus	0.186926	0.314604	0.341483	0.457082	7.96213	7.82356	8.06683	0.51536	1.21815	0.303562	-1.89253	10.0189	0.332031
Ligilactobacillus	2.68239e-05	0.000291852	0.0001554	0.00111322	2.12973	5.54663	-4.97951	-10.5376	3.24095	-3.30726	-17.9171	-0.816762	0.000137056
Limosilactobacillus	0.000114055	0.000826868	0.000157828	0.00112483	0.1791	4.77868	-5.10271	-9.53926	3.34695	-2.80458	-21.8356	-0.551972	0.00196889
Marvinbryantia	0.312706	0.406016	0.266605	0.362383	-3.892	-4.89867	-2.39069	2.25557	4.36492	0.448814	-3.17581	5.99693	0.300195
Mediterraneibacter	0.255271	0.34563	0.260113	0.352309	-4.07368	-2.40247	-5.07832	-2.79382	4.92379	-0.444837	-5.87341	2.09768	0.276803
Monoglobus	0.00112196	0.00529004	0.000344794	0.00209445	0.550525	3.81041	-0.953972	-4.69583	1.96926	-2.26467	-17.5451	-0.207861	0.0078023
Muribaculum	0.750639	0.80187	0.533991	0.624303	8.53785	8.29943	8.7158	0.357762	1.19824	0.23612	-3.71323	3.89884	0.393762
Murimonas	0.296945	0.38881	0.284136	0.375205	-4.09083	-2.60174	-5.09338	-2.22366	4.45184	-0.428026	-5.19076	3.1317	0.296875
Olsenella	0.193273	0.327377	0.249734	0.380151	5.4513	5.89494	5.15491	-0.898846	2.12807	-0.361443	-7.28041	1.96598	0.314453
Oscillibacter	0.203875	0.31019	0.129859	0.233277	-1.86395	-3.70205	-0.213661	2.27185	4.54528	0.485667	-2.87966	6.2947	0.244141
Paraeggerthella	0.289015	0.404644	0.276162	0.396962	-2.24867	-3.8817	-1.20187	2.42108	5.37711	0.440331	-2.33379	5.4108	0.318359
Paramuribaculum	0.423272	0.537124	0.580885	0.665131	5.89094	6.12454	5.24408	-0.755793	2.08425	-0.317855	-6.14009	2.79371	0.412109
Parasutterella	0.0465661	0.126051	0.150658	0.274587	5.20561	5.51788	2.16418	-4.07948	6.44814	-0.679358	-17.328	1.22927	0.270955
Pseudoflavonifractor	0.404865	0.493259	0.428042	0.512003	-4.26645	-4.95231	-3.56902	1.89121	4.84773	0.352116	-2.63519	5.68425	0.357422
Romboutsia	0.000369323	0.00232203	0.000166327	0.00116169	-0.247565	-4.78044	1.53692	6.70628	3.41141	2.01216	0.327894	15.4088	0.000137056
Schaedlerella	0.0376581	0.0794971	0.0171571	0.0501462	-2.62603	-4.65407	0.696552	4.7633	4.18366	1.07093	-1.87809	11.6171	0.120858
Senegalimassilia	0.415268	0.517943	0.362036	0.47558	2.10008	2.57292	1.754	-0.601006	1.37894	-0.365048	-4.98469	3.10992	0.321637
Staphylococcus	0.124299	0.207018	0.0836708	0.166125	-3.2754	-4.71141	-0.686316	4.0883	4.78296	0.742041	-2.18038	7.14921	0.204679
Stomatobaculum	0.231999	0.321186	0.233427	0.323672	-3.99416	-2.38281	-5.11954	-2.94062	5.02884	-0.48002	-6.24626	2.19794	0.280702
Turicibacter	0.00114603	0.00589111	0.000156614	0.00111986	5.21696	1.87422	6.81131	5.05524	2.23332	2.30945	0.350872	20.0074	0.000137056
Tyzzerella	0.527558	0.614113	0.575787	0.647887	-3.89891	-4.32485	-3.4275	0.966592	5.01484	0.181534	-3.0282	4.35714	0.416016

### Sheet: MS_ctrl-vs-cerulein4w_genera
	we.ep	we.eBH	wi.ep	wi.eBH	rab.all	rab.win.Cerulein.4wk	rab.win.Ctrl	diff.btw	diff.win	effect	effect.low	effect.high	overlap
Acetatifactor	0.605739	0.720315	0.515145	0.647437	-1.11484	-1.4525	-0.355957	0.79119	3.18057	0.19158	-5.35249	6.68566	0.374165
Acutalibacter	0.242801	0.398616	0.226681	0.382713	-4.11209	-5.36711	-2.03097	3.05773	5.30114	0.503548	-2.76446	5.71649	0.272322
Adlercreutzia	0.515348	0.663631	0.572227	0.712448	-1.18193	-1.35879	-1.09225	0.881156	4.31852	0.178653	-3.45323	5.22308	0.389755
Akkermansia	0.160799	0.332353	0.0778482	0.24594	0.897295	2.77447	-2.08272	-3.9506	5.01685	-0.651325	-7.87269	3.21881	0.218263
Alistipes	0.537351	0.674489	0.574998	0.693385	-3.25798	-2.53296	-4.04482	-1.14398	5.02706	-0.212387	-3.82381	2.71955	0.405345
Anaerobacterium	0.440618	0.591935	0.443949	0.587906	-4.40966	-5.22109	-2.9736	1.96268	5.39413	0.309273	-3.38129	5.32218	0.352679
Bifidobacterium	0.767724	0.856755	0.810879	0.880748	6.9256	7.09473	6.55954	-0.177368	2.12255	-0.0917463	-4.10614	2.84034	0.45657
Clostridium XlVa	0.464004	0.617725	0.555916	0.694481	-0.967591	-1.56329	-0.916978	1.09499	5.38763	0.214214	-2.78768	6.30585	0.386161
Clostridium sensu stricto	0.0204476	0.128996	0.0169483	0.109162	1.83551	0.0455559	3.91395	3.30305	3.36604	0.924136	-1.02981	8.35766	0.135858
Cutibacterium	0.140825	0.298817	0.0872353	0.25391	-0.795021	-1.55459	2.45457	3.46031	4.1657	0.657177	-2.21381	8.45429	0.227172
Dubosiella	0.762163	0.852562	0.734	0.828815	10.2771	10.2577	10.3104	0.0163365	1.20827	0.0115631	-5.58445	3.91722	0.491071
Duncaniella	0.00531709	0.0689185	0.00595377	0.0557158	8.47344	8.95781	7.14112	-2.04021	1.38227	-1.32586	-10.1823	0.596329	0.0892862
Enterocloster	0.224109	0.370194	0.205895	0.344985	-4.76788	-5.79095	-3.08599	2.70134	4.09967	0.575018	-2.34669	5.71069	0.238839
Faecalibaculum	0.250261	0.433986	0.154456	0.326841	10.3734	9.68072	10.805	1.06068	1.36628	0.629368	-3.25422	8.19821	0.263393
Faecalicatena	0.50526	0.643842	0.524951	0.652756	-5.04815	-5.27384	-4.63527	1.09644	4.99926	0.196316	-2.84602	5.07624	0.421875
Guggenheimella	0.278758	0.432775	0.283392	0.440478	-4.92922	-5.91773	-3.85051	2.2788	4.65933	0.468698	-2.9363	7.82556	0.294643
Kineothrix	0.245811	0.417817	0.225068	0.400596	-2.45458	0.221665	-4.09714	-3.02174	5.60234	-0.503661	-7.74354	2.59357	0.28125
Lachnospiracea_incertae_sedis	0.101994	0.243386	0.0629395	0.192101	-1.97877	-2.87957	-0.134971	2.62705	3.3003	0.713954	-1.49412	10.3212	0.178572
Lactobacillus	0.121713	0.303967	0.0920697	0.247305	7.0234	6.50992	7.37421	0.98882	1.43432	0.548825	-1.43567	9.96087	0.220982
Limosilactobacillus	0.131695	0.295568	0.228628	0.396668	-4.01266	1.02873	-5.16956	-5.48035	7.61643	-0.669836	-9.60312	2.70843	0.260579
Marvinbryantia	0.387851	0.539362	0.351714	0.504548	-3.79155	-4.55461	-2.89408	1.8185	4.50492	0.347323	-2.51388	5.04186	0.323661
Monoglobus	0.00716129	0.0683642	0.000449204	0.0121989	0.73228	1.86272	-1.72415	-4.10137	2.78394	-1.49311	-15.4851	-0.174327	0.00224953
Muribaculum	0.806885	0.875514	0.856989	0.904104	7.81529	7.47808	7.93524	-0.00500463	1.57226	-0.00334549	-4.55044	3.89797	0.498886
Olsenella	0.195435	0.378678	0.313236	0.496545	5.26464	5.61388	5.0552	-0.922405	2.79742	-0.28424	-13.0935	1.73783	0.340757
Paraeggerthella	0.679051	0.791889	0.73168	0.825923	-0.262533	-0.216226	-0.409246	-0.0792282	2.80597	-0.024778	-6.01046	4.43776	0.486607
Paramuribaculum	0.00896632	0.0873489	0.00456245	0.0451922	6.37287	6.95587	4.10007	-2.96636	2.02063	-1.25583	-13.7822	0.272703	0.0645887
Parasutterella	0.05183	0.207402	0.135278	0.317036	4.48941	4.83415	-1.2851	-6.18687	6.60675	-0.698017	-21.8538	0.888293	0.253898
Romboutsia	0.49225	0.645893	0.537931	0.683376	-2.11002	-2.47574	-1.68465	1.36826	5.0727	0.254049	-3.0109	5.06671	0.379464
Schaedlerella	0.293586	0.454793	0.257147	0.421758	-4.39347	-5.20106	-2.88403	2.25016	4.53202	0.423792	-2.29147	5.30231	0.309577
Senegalimassilia	0.141348	0.323587	0.221958	0.405221	1.68105	1.91688	0.000902115	-1.74234	2.98275	-0.498213	-7.43958	1.43945	0.29176
Staphylococcus	0.562605	0.688295	0.601028	0.720599	-4.52105	-4.57906	-4.29441	0.61587	4.7552	0.106244	-3.60355	4.17231	0.439732
Turicibacter	0.162116	0.330374	0.196613	0.370588	-1.18601	-2.0631	-0.475131	1.83521	3.28843	0.463004	-1.46048	8.20041	0.265625

### Sheet: MS_ctrl-vs-cerulein8w_genera
	we.ep	we.eBH	wi.ep	wi.eBH	rab.all	rab.win.Cerulein.8wk	rab.win.Ctrl	diff.btw	diff.win	effect	effect.low	effect.high	overlap
Acetatifactor	0.0260287	0.0627491	0.0242424	0.05876	-3.58205	-5.45055	0.124117	5.14173	4.11635	1.10599	-1.05575	10.4977	0.0913145
Acutalibacter	0.136557	0.217082	0.131143	0.212888	-4.10314	-5.29048	-1.45873	3.78842	4.53837	0.694198	-2.08657	7.57142	0.229399
Adlercreutzia	0.236558	0.335138	0.216268	0.320615	-1.18349	-2.95855	-0.329098	2.35398	4.60478	0.472514	-2.07836	6.19235	0.292411
Akkermansia	0.000983086	0.00765485	0.000315657	0.00279887	3.82224	6.08838	-1.41568	-7.32207	3.36725	-2.14184	-15.2193	-0.391025	0.000156633
Alistipes	0.0142511	0.0554127	0.00616259	0.0243645	-0.408398	0.463429	-3.68235	-4.32754	3.48527	-1.13017	-11.1265	0.286124	0.0645887
Anaerobacterium	0.235464	0.324294	0.240896	0.330608	-4.55741	-5.39111	-2.52061	3.16913	5.11312	0.507951	-2.58144	5.26259	0.28125
Anaerotignum	0.544361	0.625896	0.586419	0.652313	-4.19576	-3.72881	-4.55524	-0.856613	4.80044	-0.157756	-3.96014	3.60245	0.415179
Bifidobacterium	0.778183	0.827873	0.861681	0.893502	7.64918	7.731	7.38704	-0.150834	1.71564	-0.0987545	-4.33121	3.62149	0.473214
Clostridium XlVa	0.491733	0.582658	0.501967	0.590869	-0.431992	-0.964482	-0.231085	1.25652	5.05406	0.231998	-3.50788	5.53773	0.378619
Clostridium sensu stricto	0.0406962	0.114406	0.0245702	0.077968	3.2938	1.08764	4.57994	2.59941	3.4562	0.751603	-1.13302	10.5858	0.151786
Cutibacterium	0.278644	0.39466	0.204832	0.326022	0.865105	0.521455	3.04465	2.5034	4.74035	0.450597	-2.92101	11.0342	0.285714
Dubosiella	0.593452	0.68545	0.380643	0.48406	10.6683	10.4088	10.9154	0.476306	1.16995	0.335993	-3.81605	4.68281	0.332589
Duncaniella	0.0192414	0.0690619	0.0180191	0.0581945	8.90531	9.45223	7.84744	-1.58449	1.40266	-1.06673	-11.4276	0.862109	0.129176
Enterocloster	0.278535	0.369845	0.299324	0.384253	-3.87442	-4.94166	-2.43931	2.39377	4.74961	0.481407	-2.61466	5.89993	0.280624
Faecalibaculum	0.0587601	0.140089	0.0642701	0.148252	10.458	9.88586	11.3961	1.48209	1.38557	0.89764	-2.39816	6.83304	0.209354
Faecalicatena	0.491047	0.575786	0.483596	0.563752	-4.41936	-4.71735	-3.85586	1.15142	5.29607	0.202548	-3.44841	4.33868	0.400891
Guggenheimella	0.339029	0.433857	0.377499	0.465035	-4.13953	-5.09649	-3.02601	2.17828	4.92253	0.401515	-2.92614	4.33392	0.319197
Kineothrix	0.5262	0.610149	0.572599	0.647328	-3.82113	-4.16949	-3.46036	1.01399	5.25262	0.175343	-3.36464	4.5204	0.428571
Lachnospiracea_incertae_sedis	0.00661296	0.0265759	0.00718726	0.0259786	-3.19301	-5.4369	0.490574	5.39311	3.56382	1.42717	-0.476257	11.4317	0.0556802
Lactobacillus	0.10336	0.199881	0.0602564	0.133314	7.62238	7.02573	8.15383	1.12167	1.37127	0.638093	-1.99711	10.038	0.1875
Ligilactobacillus	0.0001947	0.00242587	0.0003108	0.00277993	3.01349	5.31708	-4.48234	-9.73357	3.28008	-2.90408	-20.6789	-0.699524	0.000156633
Limosilactobacillus	0.000753987	0.00578825	0.000458916	0.00354895	0.310133	3.72741	-4.38462	-7.85578	3.46523	-2.19366	-15.0554	-0.442085	0.00447575
Marvinbryantia	0.221948	0.303972	0.189429	0.267592	-4.2691	-5.26699	-2.34451	3.16439	4.61368	0.588471	-2.40603	6.78811	0.252232
Mediterraneibacter	0.458158	0.552834	0.496705	0.576541	-3.96903	-3.42802	-4.66343	-1.40863	5.01623	-0.259921	-4.09789	2.59086	0.376392
Monoglobus	0.00483584	0.0236234	0.000318085	0.00282801	2.14268	3.56692	-1.05779	-4.75011	2.59787	-1.9533	-16.4348	-0.285186	0.00224953
Muribaculum	0.73211	0.789408	0.541459	0.621177	8.49856	8.26628	8.69464	0.306589	1.40658	0.183727	-4.51176	4.90539	0.394209
Olsenella	0.129553	0.233615	0.122001	0.218313	6.09134	6.58646	5.68898	-0.936027	1.90557	-0.351635	-18.081	1.52157	0.234375
Paraeggerthella	0.0813601	0.15254	0.0591395	0.129134	-1.41217	-3.96345	0.316693	3.63019	4.47935	0.732527	-1.36019	7.85011	0.169643
Paramuribaculum	0.0848077	0.180697	0.163136	0.273537	5.91499	6.39354	4.43044	-1.89489	2.06086	-0.740275	-9.47307	1.57642	0.269488
Parasutterella	0.0589474	0.146347	0.243318	0.359726	5.08527	5.27804	-0.924494	-6.21691	6.75387	-0.693439	-18.9366	1.62483	0.30735
Romboutsia	0.0829646	0.149487	0.0687281	0.132694	-3.93324	-5.30918	-0.995832	4.38357	4.69317	0.811891	-1.94756	7.60991	0.164811
Schaedlerella	0.209379	0.290601	0.184271	0.268658	-4.37118	-5.36483	-2.39637	2.97854	4.54479	0.573311	-2.18654	5.47252	0.256125
Senegalimassilia	0.222568	0.335524	0.373106	0.479812	2.10486	2.40936	0.80783	-1.37292	2.77913	-0.373359	-7.79639	2.39243	0.336303
Staphylococcus	0.30508	0.400083	0.318944	0.413562	-4.76709	-5.44317	-3.5834	2.02172	4.56578	0.392952	-2.77623	5.36137	0.325167
Stomatobaculum	0.461508	0.55068	0.510256	0.586937	-3.86009	-3.18058	-4.21054	-1.85112	5.21833	-0.31308	-4.17544	3.33372	0.388393
Turicibacter	0.419365	0.518987	0.477075	0.564436	-0.0700601	-0.29386	0.291622	0.780479	2.89162	0.203624	-3.78913	7.65164	0.376392
