## Supplementary material for "Inducible, but not constitutive, pancreatic *REG/Reg* isoforms are regulated by intestinal microbiota and pancreatic diseases": Table 1

### Sheet: Patient Info-Pancreas
	Patient #	Age	Sex	BMI	Race	Diabetes	Hypertension/CVD	Heavy Alcohol use?	Heavy Smoking?	IV Drug use	Cause of death	Comment:
1	AKAR188	34	M	26.54	White	No	No	No	No	Yes	Axonia, OD	some alcohol use, some smoking
2	AKBA040	49	F	37.64	White	No	Yes	Yes	No	No	Stroke
3	AKBX203	30	F	29.39	Black	No	No	No	No	No	Axonia, OD	some alcohol use, some smoking
4	AKCB254	70	F	31.64	White	No	Yes	Yes	Yes	No	Stroke
5	AKAV081	32	F	26.29	Black	No	No	No	No	No	Axonia	some alcohol use, some smoking
6	AKCM386	42	M	31.97	White	No	No	No	Yes	Yes	Axonia, OD
7	AKBA022	74	M	23.91	White	Yes	Yes	No	Yes	No	Stroke
8	AKBP361	41	F	43.24	Black	No	No	No	No	No	Stroke	some smoking
9	AKET266	52	M	23.89	White	No	Yes	Yes	Yes	No	Axonia, CVD
10	AKB1230	35	F	26.56	White	No	No	No	Yes	No	Stroke
11	AKAP237	42	M	21.22	Black	No	No	No	Yes	No	Axonia, OD	some smoking, cocaine use
12	AKCE347	59	F	35.3	White	No	Yes	No	Yes	No	Axonia
13	AKBZ046	27	M	20.25	Black	No	Yes	No	No	No	Axonia, suicide	some alcohol use, some smoking
14	AKBP152	49	M	21.02	White	No	No	No	No	Yes	Axonia, OD
15	AKA5066	62	F	25.36	Black	No	Yes	No	Unknown	No	Stroke
16	AKBQ102	29	M	25.75	White	No	No	No	No	Yes	Axonia, OD	some smoking
17	AKAV229	53	F	37.38	White	Yes	Yes	No	No	No	Axonia, CVD
18	AKBY177	56	F	28.32	White	No	No	No	No	No	Axonia, CVD	some alcohol use, some smoking
19	AKAU303	51	F	25.39	White	No	No	No	Yes	No	Stroke	some alcohol use, some smoking
20	AKA2464	53	M	37.63	White	No	Yes	No	No	No	Stroke	some alcohol use
21	AKCG414	53	M	28.23	White	No	Yes	Yes	Yes	No	Stroke
22	AKA5112	44	M	21.46	White	No	No	No	Yes	No	Head Trauma	some alcohol use
23	AKB2253	60	M	31.06	White	No	Yes	No	Yes	No	acute hypoxic respiratory failure
24	AKBA124	28	M	21.05	White	Yes	Yes	No	No	No	Axonia, seizure	T1D, some alcohol use, some smoking
25	AKCL483	37	F	35.64	White	No	No	No	No	No	Axonia, CVD
26	AKCD445	30	M	33.03	White	No	No	No/?	Yes	Yes	Axonia, OD
27	AKCF032	61	M	33.08	White	Unknown	Unknown	Unknown	Unknown	Unknown	Stroke
28	AKAW418	57	F	29.39	White	No	No	Yes	Yes	No	Axonia, CVD
29	AKCF305	54	F	25.72	White	No	Yes	Yes	Yes	No	Stroke
30	AKA4022	45	M	24.59	Hispanic	Unknown	Unknown	Yes	No	No	Blunt injury
31	AKBR297	65	F	21.21	White	No	Yes	No	Yes	No	Stroke
32	AKA4415	53	M	28.41	White	No	Yes	Yes	Yes	No	Head Trauma

### Sheet: Patient Info-Intestine
Donor #	Date/Sample ID	Age	Sex	Race	Smoking	BMI	Cause of Death	PMHx
1	2022-01-07	54	F	Caucasian	Smoker	17.1	Overdose	COPD, Asthma, Bipolar, Anemia
2	2022-02-27	64	M	Caucasian	Smoker	29.5	Stroke	HTN, DM, CAD
3	2022-04-26	54	M	Caucasian	Non Smoker	32.6	Overdose	Opiate abuse disorder
4	2022-07-07	74	M	Black	Non Smoker	28.6	Intracranial hemorrhage	Atrial fibrillation, COPD, HTN, HLD, CHF, DM, stroke, CKD stage 3, anemia
5	2022-07-29	50	F	Hispanic	Smoking	29.5	Stroke	HTN
6	2022-10-17	42	F	Asian	Non Smoker	35.6	Stroke	DM
7	2022-11-08	42	M	Hispanic	Smoker	26.1	Overose	Opiate abuse disorder, Unknown
8	2022-11-10	72	M	Caucasian	Non Smoker	25.3	Intracranial hemorrhage	HTN, Hypothyroidism, Atrial Fibrillation, stroke
9	2022-11-19	35	F	Caucasian	Smoker	21	Suicide	Absence seizures, migraines, hydrocephalus, kidney stone, ADHD
10	2022-11-20	46	F	Black	Unknown	36.7	Overdose	Cocaine Use, Unknown
11	2022-11-29	41	F	Hispanic	Smoker	34.8493	Overdose
12	2022-12-21	63	M	Caucasian	Non Smoker	26.1224	Stroke	Schizophrenia, anxiety
13	2023-03-01	32	M	Black	Smoker	34.4637	Overdose	Polysubstance abuse
14	2023-03-10	62	M	Black	Smoker	41.8823	Overdose	COPD, OSA, pulmonary HTN, HFrEF, HTN, DM2, obesity, DVT, A.flutter, mitral valve regurg, polysubstance abuse, smoker
15	2023-03-16	63	M	Hispanic	Non Smoker	25.9121	Intracranial hemorrhage	DM, HTN, HLD, prior stroke
16	2023-04-22	55	M	Caucasian	Non Smoker	29.7469	Hypoxic arrest without clear etiology	ALS muscular dystrophy, HTN, HLD, anxiety, depression, DM
17	2023-05-02	61	M	Black	Non Smoker	26.9629	Intracranial hemorrhage	Hypertension, Hepatitis B
18	2023-06-20	58	M	Black	Smoker	30.99	Cardiac arrest	Hypertension, Coronary artery disease, Cocaine use, tobacco use, heavy drinker,
